# A comparison of tools and read depth criteria for genuine single nucleotide polymorphism identification in ancient maize samples

**DOI:** 10.1101/2025.07.22.666096

**Authors:** Huan Chen, Thelma F. Madzima

## Abstract

Maize is an important subject in the study of ancient DNA (aDNA) due to its profound historical, cultural and economic significance. Studies of maize aDNA can provide insights into domestication, evolution and gene flow of this important crop plant. During analysis of aDNA samples, it is essential to elucidate the extent of post-mortem damage (PMD) as well as to select optimal tools and read depth criteria for genuine single nucleotide polymorphism (SNP) discovery. To date, standardized approaches to address these issues are lacking. Using eight archaeological maize samples from publicly available datasets, we compared the performance of two different approaches for solving PMD, Rm5nt and NoChange. We also compared three different analysis tools (GATK, angsd and pileupCaller) and read depth criteria (2X, 5X and 10X) for genuine SNP discovery of aDNA maize samples. The results showed that the Rm5nt approach performed better in processing aDNA. We also found that the angsd tool with a read depth >= 5X is optimal for inferring the closest relative of the aDNA maize samples used in this study. Our study aims to improve the current standardized approach, including optimal approaches, tools and read depth criteria, to improve the accuracy of aDNA data interpretation. Furthermore, our results offer a practical guideline for researchers seeking to improve the quality of their aDNA data for downstream analysis.
