## Supplemental Dataset 1 for "A comparison of tools and read depth criteria for genuine single nucleotide polymorphism identification in ancient maize samples"

### Sheet: Sheet1
Dataset 1: Total read counts for each sample.
Sample	Sample Name	NoChamged.fastq		NoChamged.DR.bam		Total QC-passed read counts	Mapped read counts	Mapped read rate		NoChamged.DR.bam: Duplicated reads removed Nochanged approach bam file. RM5nt.DR.bam: Duplicated read removed Rm5nt approach bam file.
Z61	SAMN09622478	SAMN09622478_output.collapsed.gz	15G	SAMN09622478.DR.bam	16G	322859601	93346462	0.2891
Z67	SAMN09622482	SAMN09622482_output.collapsed.gz	13G	SAMN09622482.DR.bam	14G	339191941	5251815	0.0155
Z2	SAMN09622476	SAMN09622476_output.collapsed.gz	12G	SAMN09622476.DR.bam	13G	323550143	44574464	0.1378
Z65	SAMN09622480	SAMN09622480_output.collapsed.gz	12G	SAMN09622480.DR.bam	13G	391315068	26678955	0.0682
Z6	SAMN09622477	SAMN09622477_output.collapsed.gz	4.9G	SAMN09622477.DR.bam	6.6G	171037114	121588082	0.7109
Z66	SAMN09622481	SAMN09622481_output.collapsed.gz	4.0G	SAMN09622481.DR.bam	5.7G	143802353	134227478	0.9334
Z64	SAMN09622479	SAMN09622479_output.collapsed.gz	2.7G	SAMN09622479.DR.bam	3.8G	103162445	92007705	0.8919
Arica4	SAMN09622474	SAMN09622474_output.collapsed.gz	2.6G	SAMN09622474.DR.bam	3.7G	91318147	86887839	0.9515
Sample	Sample Name	Rm5nt.fastq		Rm5nt.DR.bam		Total QC-passed read counts	Mapped read counts	Mapped read rate
Z61	SAMN09622478	SAMN09622478_output.5nt.collapsed.gz	14G	SAMN09622478.5nt.DR.bam	16G	329964884	21777010	0.066
Z67	SAMN09622482	SAMN09622482_output.5nt.collapsed.gz	13G	SAMN09622482.5nt.DR.bam	14G	339559760	1151173	0.0034
Z2	SAMN09622476	SAMN09622476_output.5nt.collapsed.gz	11G	SAMN09622476.5nt.DR.bam	12G	330011498	8241087	0.025
Z65	SAMN09622480	SAMN09622480_output.5nt.collapsed.gz	12G	SAMN09622480.5nt.DR.bam	13G	392663965	6335205	0.0161
Z6	SAMN09622477	SAMN09622477_output.5nt.collapsed.gz	4.9G	SAMN09622477.5nt.DR.bam	5.6G	181082482	23540671	0.13
Z66	SAMN09622481	SAMN09622481_output.5nt.collapsed.gz	4.0G	SAMN09622481.5nt.DR.bam	4.7G	154427644	26500710	0.1716
Z64	SAMN09622479	SAMN09622479_output.5nt.collapsed.gz	2.7G	SAMN09622479.5nt.DR.bam	3.1G	116246187	15560477	0.1339
Arica4	SAMN09622474	SAMN09622474_output.5nt.collapsed.gz	2.6G	SAMN09622474.5nt.DR.bam	3.2G	100664711	22328723	0.2218
