## Supplemental Dataset 2 for "A comparison of tools and read depth criteria for genuine single nucleotide polymorphism identification in ancient maize samples"

### Sheet: Sheet1
Dataset 2: SNP counts from GATK, angsd and pileupCaller comparing NoChange and Rm5nt approaches.
SNP counts for NoChange approach
Sample	GATK	angsd	pileupCaller
Chr1	651127	296917418	2493927
Chr2	524849	233622567	1949421
Chr3	500580	228380463	1905443
Chr4	532876	240937750	2034577
Chr5	447005	218272765	1697006
Chr6	350797	174004741	1322956
Chr7	382934	178498731	1430259
Chr8	387603	175039942	1407531
Chr9	358836	156195140	1339910
Chr10	322227	146790987	1234782
SNP counts for Rm5nt approach
Sample	GATK	angsd	pileupCaller
Chr1	2325	1026233	2493927
Chr2	2334	806907	1949421
Chr3	2358	787406	1905443
Chr4	2352	803139	2034577
Chr5	2760	739803	1697006
Chr6	1496	599845	1322956
Chr7	2748	607694	1430259
Chr8	2348	606555	1407531
Chr9	2341	537121	1339910
Chr10	2357	512009	1234782
