## Supplemental Dataset 3 for "A comparison of tools and read depth criteria for genuine single nucleotide polymorphism identification in ancient maize samples"

### Sheet: Sheet1
Dataset 3: SNP counts from GATK, angsd and pileupCaller comparing NoChange and Rm5nt approaches.
SNP counts for the NoChange approach at read depth >=2X, 5X and 10X
Sample	Read Depth>=2X	Read Depth>=5X	Read Depth>=10X	Read Depth>=5X / Read Depth>=2X	Read Depth>=10X / Read Depth>=2X
Z61	967407485	367890114	58985336	0.380285	0.0609726
Z67	20852961	928086	324321	0.0445062	0.0155528
Z2	390710427	72420802	14053153	0.185357	0.0359682
Z65	288714516	14828632	1346974	0.0513609	0.00466542
Z6	1249082795	407000800	31259813	0.32584	0.0250262
Z66	1365235696	562869085	60929868	0.412287	0.0446296
Z64	819805082	174277837	14175649	0.212584	0.0172915
Arica4	869786845	274162987	41401940	0.315207	0.0476001
SNP counts for the Rm5nt approach at read depth >=2X, 5X and 10X
Sample	Read Depth>=2X	Read Depth>=5X	Read Depth>=10X	Read Depth>=5X / Read Depth>=2X	Read Depth>=10X / Read Depth>=2X
Z61	286817835	50395222	4822923	0.175705	0.0168153
Z67	3981508	137466	10662	0.0345261	0.00267788
Z2	65474080	5219865	973574	0.0797241	0.0148696
Z65	57224346	1355319	146372	0.0236843	0.00255786
Z6	300485332	29605512	1509969	0.0985256	0.0050251
Z66	365604451	32676428	1294594	0.0893765	0.00354097
Z64	131365064	6813123	196156	0.051864	0.00149321
Arica4	264597605	34078776	2426834	0.128795	0.00917179
