## Supplemental Dataset 4 for "A comparison of tools and read depth criteria for genuine single nucleotide polymorphism identification in ancient maize samples"

### Sheet: Sheet1
Dataset 4: SNP counts at different read depth for GATK, angsd and pileupCaller comparing NoChange and Rm5nt approaches.
	NoChange approach (SNP counts for each sample)
	Read Depth>=2X			Read Depth>=5X			Read Depth>=10X
Sample	GATK	angsd	pileupCaller	GATK	angsd	pileupCaller	GATK	angsd	pileupCaller
Z61	596860	903000000	3908760	117986	338000000	1171645	22981	51000000	166728
Z67	24456	19017922	91921	1555	483670	264	795	132852	42
Z2	693038	372000000	2242478	158815	65806620	352575	37812	12000000	44673
Z65	179712	276000000	1129876	10185	12774208	39995	1701	779168	585
Z6	2801528	1200000000	8094300	831537	384000000	2372743	115037	27000000	169042
Z66	2672323	1300000000	7977568	647840	530000000	2321455	70766	54000000	195854
Z64	2062143	789000000	5594762	543997	165000000	1171521	64090	13000000	89519
Arica4	2121907	829000000	5673068	681524	257000000	1615626	112209	38000000	215603
	Rm5nt approach (SNP counts for each sample)
	Read Depth>=2X			Read Depth>=5X			Read Depth>=10X
Sample	GATK	angsd	pileupCaller	GATK	angsd	pileupCaller	GATK	angsd	pileupCaller
Z61	3056	2606154	855767	597	520852	103595	150	54057	5709
Z67	261	98383	10560	46	5234	46	13	207	0 (changed 0->1 for log10)
Z2	2862	870285	269303	438	70873	11984	87	9998	723
Z65	1084	698491	186195	87	17565	1988	22	740	13
Z6	10081	2877644	1407271	1462	382662	102823	139	13440	1521
Z66	8338	2921403	1407711	806	336632	83590	73	11893	1250
Z64	6372	1303527	662478	709	78102	29161	40	1906	513
Arica4	9891	2238054	1224449	1682	334822	119120	148	22074	5241
