## Supplemental Dataset 5 for "A comparison of tools and read depth criteria for genuine single nucleotide polymorphism identification in ancient maize samples"

### Sheet: Sheet1
Dataset 5: Overlapping SNPs among GATK, angsd and pileupCaller comparing NoChange and Rm5nt approaches.
NoChange approach (overlapping SNP counts among angsd,GATK and pileupCaller)
Sample	Read Depth>=2X	Read Depth>=5X	Read Depth>=10X
Z61	132513	103467	21549
Z67	4082	24	4
Z2	176333	29217	4730
Z65	33792	687	25
Z6	907170	195477	11458
Z66	868918	144494	6232
Z64	670603	152635	12878
Arica4	687458	188913	21097
Rm5nt approach (overlapping SNP counts among angsd,GATK and pileupCaller)
Sample	Read Depth>=2X	Read Depth>=5X	Read Depth>=10X
Z61	286	13	1
Z67	18	0 (changed 0->1 for log10)	0 (changed 0->1 for log10)
Z2	424	47	4
Z65	98	4	0 (changed 0->1 for log10)
Z6	1547	162	5
Z66	1272	69	1
Z64	1205	122	5
Arica4	1659	281	18
