## Supplemental Dataset 6 for "A comparison of tools and read depth criteria for genuine single nucleotide polymorphism identification in ancient maize samples"

### Sheet: Sheet1
Dataset 6: Overlapping SNPs between angsd and pileupCaller comparing NoChange and Rm5nt approaches.
NoChange approach (overlapping SNP counts between angsd and pileupCaller)
Sample	Read Depth>=2X	Read Depth>=5X	Read Depth>=10X
Z61	3908687	1171629	166725
Z67	91920	264	42
Z2	2242435	352570	44673
Z65	1129858	39995	585
Z6	8094175	2372710	169039
Z66	7977452	2321427	195852
Z64	5594674	1171501	89519
Arica4	5672974	1615594	215599
Rm5nt approach (overlapping SNP counts between angsd and pileupCaller)
Sample	Read Depth>=2X	Read Depth>=5X	Read Depth>=10X
Z61	40820	4180	221
Z67	826	6	0 (changed 0->1 for log10)
Z2	20650	1367	88
Z65	11045	124	0 (changed 0->1 for log10)
Z6	83650	7376	179
Z66	71974	4321	56
Z64	45159	2828	66
Arica4	73597	8243	419
