## Supplemental Dataset 7 for "A comparison of tools and read depth criteria for genuine single nucleotide polymorphism identification in ancient maize samples"

### Sheet: Sheet1
Dataset 7: Overlapping SNP counts with the same REF and ALT between angsd and pileupCaller comparing NoChange and Rm5nt approaches.
NoChange approach (overlapping SNP counts between angsd and pileupCaller)
Sample	Read Depth>=2X	sameRA Read Depth>=2X	Read Depth>=5X	SameRA Read Depth>=5X	Read Depth>=10X	SameRA Read Depth>=10X	SameRA Ratio at Read Depth>=2	SameRA Ratio at Read Depth>=5	SameRA Ratio at Read Depth>=10		SameRA: the same REF and ALT
Z61	3908687	92255	1171629	23200	166725	3364	0.0236026	0.0198015	0.0201769
Z67	91920	4439	264	27	42	5	0.048292	0.102273	0.119048
Z2	2242435	89559	352570	18803	44673	3203	0.0399383	0.0533313	0.0716988
Z65	1129858	40641	39995	1578	585	44	0.03597	0.0394549	0.0752137
Z6	8094175	155608	2372710	72269	169039	10549	0.0192247	0.0304584	0.0624057
Z66	7977452	145947	2321427	55654	195852	6516	0.0182949	0.023974	0.03327
Z64	5594674	129723	1171501	39162	89519	4229	0.0231869	0.0334289	0.0472414
Arica4	5672974	139537	1615594	54291	215599	9772	0.0245968	0.0336044	0.0453249
Rm5nt approach (overlapping SNP counts between angsd and pileupCaller)
Sample	Read Depth>=2X	sameRA Read Depth>=2X	Read Depth>=5X	SameRA Read Depth >= 5X	Read Depth>=10X	SameRA Read Depth>=10X	SameRA Ratio at Read Depth>=2	SameRA Ratio at Read Depth>=5	SameRA Ratio at Read Depth>=10
Z61	40820	1735	4180	360	221	47	0.0425037	0.0861244	0.21267
Z67	826	115	6	3	0	0	0.139225	0.5	NA
Z2	20650	1565	1367	207	88	19	0.0757869	0.151426	0.215909
Z65	11045	919	124	32	0	0	0.0832051	0.258065	NA
Z6	83650	2552	7376	709	179	51	0.0305081	0.0961226	0.284916
Z66	71974	2232	4321	426	56	17	0.0310112	0.0985883	0.303571
Z64	45159	1729	2828	229	66	14	0.0382869	0.080976	0.212121
Arica4	73597	2326	8243	560	419	55	0.0316045	0.0679364	0.131265
